# SF3B1 promotes tumor malignancy through splicing-independent activation of HIF1α

**DOI:** 10.1101/2020.11.10.376780

**Authors:** Patrik T. Simmler, Cédric Cortijo, Lisa M. Koch, Patricia Galliker, Moritz Schäfer, Silvia Angori, Hella A. Bolck, Christina Mueller, Ana Vukolic, Peter Mirtschink, Yann Christinat, Natalie R. Davidson, Kjong-Van Lehmann, Giovanni Pellegrini, Chantal Pauli, Daniela Lenggenhager, Ilaria Guccini, Till Ringel, Christian Hirt, Gunnar Rätsch, Matthias Peter, Holger Moch, Markus Stoffel, Gerald Schwank

## Abstract

Mutations in the splicing factor SF3B1 are frequently occurring in various cancers and drive tumor progression through the activation of cryptic splice sites in multiple genes. Recent studies also demonstrate a positive correlation between expression levels of wildtype SF3B1 and tumor malignancy, but underlying mechanisms remain elusive. Here, we report that SF3B1 acts as an activator of HIF signaling through a splicing-independent mechanism. We demonstrate that SF3B1 forms a heterotrimer with HIF1α and HIF1β, facilitating binding of the HIF1 complex to hypoxia response elements (HREs) to activate target gene expression. We further validate the relevance of this mechanism for tumor progression. Monoallelic deletion of Sf3b1 impedes formation and progression of hypoxic pancreatic cancer via impaired HIF signaling, but is well tolerated in normoxic chromophobe renal cell carcinoma. Our work uncovers an essential role of SF3B1 in HIF1 signaling, providing a causal link between high SF3B1 expression and aggressiveness of solid tumors.
