## Supplementary Table 2 for "SF3B1 promotes tumor malignancy through splicing-independent activation of HIF1α"

### Sheet: SF3B1 CNV
Cancer Study	Alteration Frequency	Alteration Type
Kidney Chromophobe (TCGA, PanCancer Atlas)	70.7692	hetloss
Bladder Urothelial Carcinoma (TCGA, PanCancer Atlas)	31.6176	hetloss
Sarcoma (TCGA, PanCancer Atlas)	27.2727	hetloss
Breast Invasive Carcinoma (TCGA, PanCancer Atlas)	20.1869	hetloss
Adrenocortical Carcinoma (TCGA, PanCancer Atlas)	15.7303	hetloss
Cervical Squamous Cell Carcinoma (TCGA, PanCancer Atlas)	15.3584	hetloss
Skin Cutaneous Melanoma (TCGA, PanCancer Atlas)	14.7139	hetloss
Head and Neck Squamous Cell Carcinoma (TCGA, PanCancer Atlas)	14.7002	hetloss
Ovarian Serous Cystadenocarcinoma (TCGA, PanCancer Atlas)	13.8112	hetloss
Lung Squamous Cell Carcinoma (TCGA, PanCancer Atlas)	13.347	hetloss
Esophageal Adenocarcinoma (TCGA, PanCancer Atlas)	12.6374	hetloss
Uterine Carcinosarcoma (TCGA, PanCancer Atlas)	10.7143	hetloss
Mesothelioma (TCGA, PanCancer Atlas)	10.3448	hetloss
Liver Hepatocellular Carcinoma (TCGA, PanCancer Atlas)	9.80926	hetloss
Stomach Adenocarcinoma (TCGA, PanCancer Atlas)	9.36073	hetloss
Cholangiocarcinoma (TCGA, PanCancer Atlas)	8.33333	hetloss
Pheochromocytoma and Paraganglioma (TCGA, PanCancer Atlas)	8.07453	hetloss
Lung Adenocarcinoma (TCGA, PanCancer Atlas)	7.63209	hetloss
Diffuse Large B-Cell Lymphoma (TCGA, PanCancer Atlas)	6.25	hetloss
Glioblastoma Multiforme (TCGA, PanCancer Atlas)	6.08696	hetloss
Brain Lower Grade Glioma (TCGA, PanCancer Atlas)	4.69667	hetloss
Prostate Adenocarcinoma (TCGA, PanCancer Atlas)	4.49898	hetloss
Kidney Renal Clear Cell Carcinoma (TCGA, PanCancer Atlas)	4.3222	hetloss
Uterine Corpus Endometrial Carcinoma (TCGA, PanCancer Atlas)	3.82409	hetloss
Testicular Germ Cell Tumors (TCGA, PanCancer Atlas)	3.3557	hetloss
Pancreatic Adenocarcinoma (TCGA, PanCancer Atlas)	2.73224	hetloss
Colorectal Adenocarcinoma (TCGA, PanCancer Atlas)	2.7027	hetloss
Thyroid Carcinoma (TCGA, PanCancer Atlas)	2.01207	hetloss
Kidney Renal Papillary Cell Carcinoma (TCGA, PanCancer Atlas)	1.76678	hetloss
Thymoma (TCGA, PanCancer Atlas)	1.62602	hetloss
