## Supplementary Table 3 for "SF3B1 promotes tumor malignancy through splicing-independent activation of HIF1α"

### Sheet: Sheet1
Number	Species	Pathway	Name	Sequence (5' to 3')		Note
1	Homo sapiens	Intron retention	CALR Fw	GGG AGT GCA CCA ACC TTA CT
2	Homo sapiens	Intron retention	CALR Rv	CTG CAG AAG GGA GAA GGA AA
3	Homo sapiens	Intron retention	DNAJB1 Fw	AGT ATT TCC GCG TAG CCT GA
4	Homo sapiens	Intron retention	DNAJB1 Rv	CTT CCT ACG CAC CAT TAG CC
5	Homo sapiens	Intron retention	MKNK2 Fw	CCT ATG GTG AGG CTC CAT GT
6	Homo sapiens	Intron retention	MKNK2 Rv	CCT CCA ATC TCC TTG CAG AA
7	Homo sapiens	Intron retention	RSP8 Fw	TGA GAA GGC TGT TGT GTT GG
8	Homo sapiens	Intron retention	RSP8 Rev	TAC CCA ATG CTT CCC ATT TC
9	Homo sapiens	Intron retention	RSP18 Fw	TGA GGG CAG GAT TAG AGG AA
10	Homo sapiens	Intron retention	RSP18 Rv	GGG GCA AGG GAT GTT TTA TC
11	Homo sapiens	Glycolysis	BNIP3	AGCTTGCAACATAGCTCACTG		Short amplicon for FFPE samples
12	Homo sapiens	Glycolysis	BNIP3	CCACCCCAGGATCTAACAGC		Short amplicon for FFPE samples
13	Homo sapiens	Glycolysis	PKM	GCCTGCTGTGTCGGAGAA		Short amplicon for FFPE samples
14	Homo sapiens	Glycolysis	PKM	GCTCGACCCCAAACTTCAGA		Short amplicon for FFPE samples
15	Homo sapiens	Glycolysis	HK1	ACTTCACGGAGCTGAAGGATG		Short amplicon for FFPE samples
16	Homo sapiens	Glycolysis	HK1	GAGCCGCATGGCATAGAGAT		Short amplicon for FFPE samples
17	Homo sapiens	Electron Transport	COX8A	GAGTGAAGGGGTCCGTTCTG		Short amplicon for FFPE samples
18	Homo sapiens	Electron Transport	COX8A	CGGCCACAAATGCAGTAACAT		Short amplicon for FFPE samples
19	Homo sapiens	Electron Transport	NDUFB7	TAGGAGCTAGGTGACCCTCG		Short amplicon for FFPE samples
20	Homo sapiens	Electron Transport	NDUFB7	CAGTCGCTGCAGATCCCTG		Short amplicon for FFPE samples
21	Homo sapiens	Electron Transport	UQCR10	GGACGCTATCTACGACCACA		Short amplicon for FFPE samples
22	Homo sapiens	Electron Transport	UQCR10	TTCCACAGCTTCCCCTCGTT		Short amplicon for FFPE samples
23	Homo sapiens	Electron Transport	UQCR11	GGCTGATCCTGGACTGGGTA		Short amplicon for FFPE samples
24	Homo sapiens	Electron Transport	UQCR11	GCAGTCTGTGAAGGGTTTGTG		Short amplicon for FFPE samples
25	Homo sapiens	Electron Transport	ATP6V1F	AGACACTTTCCGGCAATTTCTAA		Short amplicon for FFPE samples
26	Homo sapiens	Electron Transport	ATP6V1F	ATGCCAATGTCATCCCGGTT		Short amplicon for FFPE samples
27	Homo sapiens	Housekeeping	ACTB	GTCATTCCAAATATGAGATGCGT		Short amplicon for FFPE samples
28	Homo sapiens	Housekeeping	ACTB	TGGCAAGGGACTTCCTGTAAC		Short amplicon for FFPE samples
29	Homo sapiens	HIF-Target	BNIP3 Fw	CTG GGT AGA ACT GCA CTT CAG
30	Homo sapiens	HIF-Target	BNIP3 Rv	GGA GCT ACT TCG TCC AGA TTC AT
31	Homo sapiens	HIF-Target	CA9 Fw	GCA GGA GGA TTC CCC CTT G
32	Homo sapiens	HIF-Target	CA9 Rv	GGA GCC TCA ACA GTA GGT AGA T
33	Homo sapiens	HIF-Target	EGLN3 Fw	GAT GCT GAA GAA AGG GC
34	Homo sapiens	HIF-Target	EGLN3 Rv	CTG GCA AAG AGA GTA TCT G
35	Homo sapiens	HIF-Target	HIF1A Fw	ATC CAT GTG ACC ATG AGG AAA TG
36	Homo sapiens	HIF-Target	HIF1A Rv	TCG GCT AGT TAG GGT ACA CTT C
37	Homo sapiens	HIF-Target	VEGFA Fw	CGC AGC TAC TGC CAT CCA AT
38	Homo sapiens	HIF-Target	VEGFA Rv	TCG GCT TGT CAC ATT TTT CTT GT
39	Homo sapiens	HIF-Target	LOXL2 Fw	GGG TGG AGG TGT ACT ATG ATG G
40	Homo sapiens	HIF-Target	LOXL2 Rv	CTT GCC GTA GGA GGA GCT G
41	Homo sapiens	HIF-Target	ANGTPL4 Fw	CAT CCT GGG ACG AGA TGA ACT
42	Homo sapiens	HIF-Target	ANGTPL4 Rv	TGA CAA GCG TTA CCA CAG GC
43	Homo sapiens	Spliceosome	SF3B1 Fw	GTG GGC CTC GAT TCT ACA GG
44	Homo sapiens	Spliceosome	SF3B1 Rv	GAT GTC ACG TAT CCA GCA AAT CT
45	Homo sapiens	Spliceosome	SF3B1_CrKO Fw	CCC TTT ACA GTA CTC CCT GCC		Targets exon 24 for validation of CRISPR knockout on RNA
46	Homo sapiens	Spliceosome	SF3B1_CrKO Rv	TGC TGT ACC ACT GCA CTA GC		Targets exon 24 for validation of CRISPR knockout on RNA
47	Homo sapiens	Spliceosome	SF3B2 Fw	CTC CCG GTT CCA GTG TGT C
48	Homo sapiens	Spliceosome	SF3B2 Rv	GGA CGA GCG AGC ATC TGT TT
49	Homo sapiens	Spliceosome	SF3B3 Fw	GCC ATT CAT GGA AAC TTT TCT GG
50	Homo sapiens	Spliceosome	SF3B3 Rv	GTG AGT AGG GTA TGT ACT TTG CC
51	Homo sapiens	Spliceosome	SF3B4 Fw	CTC CGA GCG GAA TCA GGA TG
52	Homo sapiens	Spliceosome	SF3B4 Rv	GGC ATG TGG GTG TTG ACT ACT
53	Homo sapiens	Spliceosome	SF3B5 Fw	GCC ATT CAT GGA AAC TTT TCT GG
54	Homo sapiens	Spliceosome	SF3B5 Rv	GTG AGT AGG GTA TGT ACT TTG CC
55	Homo sapiens	Spliceosome	SF3A1 Fw	GAG GAT TCT GCA CCT TCT AAG C
56	Homo sapiens	Spliceosome	SF3A1 Rv	AGT AGG CAT GGT AAG GGT CAT T
57	Homo sapiens	Spliceosome	SF3A2 Fw	GAT TGA CTA CCC TGA GAT CGC C
58	Homo sapiens	Spliceosome	SF3A2 Rv	CTC CCG GTT CCA GTG TGT C
59	Homo sapiens	Spliceosome	SF3A3 Fw	GTC ATG GCT AAA GAG ATG CTC AC
60	Homo sapiens	Spliceosome	SF3A3 Rv	TCC TCC TTT CGT AAT CCA TCC TT
61	Homo sapiens	Spliceosome	RPL13 Fw	CTC AAG GTC GTG CGT CTG
62	Homo sapiens	Spliceosome	RPL13 Rv	TGG CTT TCT CTT TCC TCT TCT C
63	Homo sapiens	HIF-Target	COX4L1 Fw	TTC CAC CTC TGT GTG TGT ACG
64	Homo sapiens	HIF-Target	COX4L1 Rv	GTG GTC ACG CCG ATC CAT ATA A
65	Homo sapiens	HIF-Target	EPAS1 Fw	CGG AGG TGT TCT ATG AGC TGG
66	Homo sapiens	HIF-Target	EPAS1 Rv	GCT TGT GTG TTC GCA GGA AG
67	Homo sapiens	HIF-Target	POU5F1 Fw	GTG TTC AGC CAA AAG ACC ATC T
68	Homo sapiens	HIF-Target	POU5F1 Rv	GGC CTG CAT GAG GGT TTC T
69	Homo sapiens	HIF-Target	SIRT1 Fw	TAG CCT TGT CAG ATA AGG AAG GA
70	Homo sapiens	HIF-Target	SIRT1 Rv	ACA GCT TCA CAG TCA ACT TTG T
71	Homo sapiens	HIF-Target	MMP14 Fw	GGC TAC AGC AAT ATG GCT ACC
72	Homo sapiens	HIF-Target	MMP14 Rv	GAT GGC CGC TGA GAG TGA C
73	Homo sapiens	HIF-Target	CCND1 Fw	CAT CTA CAC CGA CAA CTC CAT C
74	Homo sapiens	HIF-Target	CCND1 Rv	TCT GGC ATT TTG GAG AGG AAG
75	Homo sapiens	HIF-Target	PDK1 Fw	CTG TGA TAC GGA TCA GAA ACC G
76	Homo sapiens	HIF-Target	PDK1 Rv	TCC ACC AAA CAA TAA AGA GTG CT
77	Homo sapiens	HIF-Target	SLC2A1 Fw	GAT GCT GAA GAA AGG GC
78	Homo sapiens	HIF-Target	SLC2A1 Rv	CTG GCA AAG AGA GTA TCT G
79	Homo sapiens	HIF-Target	PKM Fw	GCC TGC TGT GTC GGA GAA G
80	Homo sapiens	HIF-Target	PKM Rv	CAG ATG CCT TGC GGA TGA ATG
81	Homo sapiens	HIF-Target	LDHA Fw	ATC TTG ACC TAC GTG GCT TGG A
82	Homo sapiens	HIF-Target	LDHA Rv	CCA TAC AGG CAC ACT GGA ATC TC
83	Homo sapiens	HIF-Target	ALDOC Fw	CTC AAC GCC ATC AAC ACA
84	Homo sapiens	HIF-Target	ALDOC Rv	CAC GCT TGA CGA ACT CCT
85	Homo sapiens	HIF-Target	PFKL Fw	GCTGGGCGGCACTATCATT
86	Homo sapiens	HIF-Target	PFKL Rv	TCAGGTGCGAGTAGGTCCG
87	Homo sapiens	HIF-Target	ENO1 Fw	AAA GCT GGT GCC GTT GAG AA
88	Homo sapiens	HIF-Target	ENO1 Rv	GGT TGT GGT AAA CCT CTG CTC
89	Homo sapiens	HIF-Target	PFKFB3 Fw	TTG GCG TCC CCA CAA AAG T
90	Homo sapiens	HIF-Target	PFKFB3 Rv	AGT TGT AGG AGC TGT ACT GCT T
91	Homo sapiens	HIF-Target	HK2 Fw	GAG CCA CCA CTC ACC CTA CT
92	Homo sapiens	HIF-Target	HK2 Rv	CCA GGC ATT CGG CAA TGT G
93	Homo sapiens	Housekeeping	TBP Fw	TGG ACT GTT CTT CAC TCT TGG C
94	Homo sapiens	Housekeeping	TBP Rv	TTC GGA GAG TTC TGG GAT TGT
95	Mus musculus	HIF-Target	Bnip3 Fw	CTG GGT AGA ACT GCA CTT CAG
96	Mus musculus	HIF-Target	Bnip3 Rv	GGA GCT ACT TCG TCC AGA TTC AT
97	Mus musculus	HIF-Target	Caix Fw	CTG AAG ACA GGA TGG AG
98	Mus musculus	HIF-Target	Caix Rv	GCA GAG TGC GGC AGA ATG
99	Mus musculus	HIF-Target	Egln3 Fw	AGG CAA TGG TGG CTT GC TAT C
100	Mus musculus	HIF-Target	Egln3 Rv	GCG TCC CAA TTC TTA TTC AGG T
101	Mus musculus	HIF-Target	Sf3b1 Fw	GCA TCG TCC TCC AAA GAT TGC
102	Mus musculus	HIF-Target	Sf3b1 Rv	GCA TTC ATT TTA GGA TCG GGA GT
103	Mus musculus	HIF-Target	Pkm2 Fw	CGC CTG GAC ATT GAC TCT G
104	Mus musculus	HIF-Target	Pkm2 Rv	GAA ATT CAG CCG AGC CAC ATT
105	Mus musculus	HIF-Target	Pdk1 Fw	GGA CTT CGG GTC AGT GAA TGC
106	Mus musculus	HIF-Target	Pdk1 Rv	CGC AGA AAC ATA AAC GAG GTC
107	Mus musculus	HIF-Target	Slc2a1 Fw	CAG TTC GGC TAT AAC ACT GGT G
108	Mus musculus	HIF-Target	Slc2a1 Rv	GCC CCC GAC AGA GAA GAT
109	Mus musculus	HIF-Target	Vegfa Fw	AAC GAT GAA GCC CTG GAG TG
110	Mus musculus	HIF-Target	Vegfa Rv	TGA GAG GTC TGG TTC CCG A
111	Mus musculus	HIF-Target	Hif1a Fw	TGC TCA TCA GTT GCC ACT TC
112	Mus musculus	HIF-Target	Hif1a Rv	CGG CAT CCA GAA GTT TTC TC
113	Mus musculus	HIF-Target	Aldoc Fw	AGA AGG AGT TGT CGG ATA TTG CT
114	Mus musculus	HIF-Target	Aldoc Rv	TTC TCC ACC CCA ATT TGG CTC
115	Mus musculus	HIF-Target	Pfkl Fw	GGA GGC GAG AAC ATC AAG CC
116	Mus musculus	HIF-Target	Pfkl Rv	GCA CTG CCA ATA ATG GTG CC
117	Mus musculus	HIF-Target	Hk2 Fw	ATG ATC GCC TGC TTA TTC ACG
118	Mus musculus	HIF-Target	Hk2 Rv	CGC CTA GAA ATC TCC AGA AGG G
119	Mus musculus	HIF-Target	Pfkfb3 Fw	CAA CTC CCC AAC CGT GAT TGT
120	Mus musculus	HIF-Target	Pfkfb3 Rv	TGA GGT AGC GAG TCA GCT TCT
121	Mus musculus	Housekeeping	Ccny Fw	GTT CGG ACA CTC TTC AGT GC		Equally expressed in normoxia and hypoxia
122	Mus musculus	Housekeeping	Ccny Rv	CAG CAG GAT TGC CCC TAG AA		Equally expressed in normoxia and hypoxia
123	Homo sapiens	HIF-Target	SF3B1_ChIP Fw	CTC TAG GTG GCA GTT CTG TC		Chromatin immunoprecipitation (ChIP)
124	Homo sapiens	HIF-Target	SF3B1_ChIP Rv	CCA AGA ACT TCC GCT CGT C		Chromatin immunoprecipitation (ChIP)
125	Homo sapiens	HIF-Target	PKM_ChIP Fw	TTC CTG CCT CTT GGT ATG AC		Chromatin immunoprecipitation (ChIP)
126	Homo sapiens	HIF-Target	PKM_ChIP Rv	CGG CTT GTT CCC TCC TAC		Chromatin immunoprecipitation (ChIP)
127	Homo sapiens	HIF-Target	VEGFA_ChIP Fw	CCT CAG TTC CCT GGC AAC ATC TG		Chromatin immunoprecipitation (ChIP)
128	Homo sapiens	HIF-Target	VEGFA_ChIP Rv	GAA GAA TTT GGC ACC AAG TTT GT		Chromatin immunoprecipitation (ChIP)
129	Homo sapiens	HIF-Target	CA9_ChIP Fw	CTC CAT CTC TGC AAA AGG GC		Chromatin immunoprecipitation (ChIP)
130	Homo sapiens	HIF-Target	CA9_ChIP Rv	GAT CAA CAG AGG GAG CCA GG		Chromatin immunoprecipitation (ChIP)
131	Homo sapiens	HIF-Target	EGLN3_ChIP Fw	TAC AGG GTG TTT GGG TTT GG		Chromatin immunoprecipitation (ChIP)
132	Homo sapiens	HIF-Target	EGLN3_ChIP Rv	TGG TTC CCA GTG TCC GTT C		Chromatin immunoprecipitation (ChIP)
133	Mus musculus	Spliceosome	Sf3b1_Ex5_Fw	GGG AAG ACT CCC GAT CCT AAA		Validation of Sf3b1 monoallelic knockout
134	Mus musculus	Spliceosome	Sf3b1_Ex5_Rv	TCC TTA GTC AAA TGT TGT TCT CGC		Validation of Sf3b1 monoallelic knockout
135	Mus musculus	Spliceosome	Sf3b1_Ex2_Fw	CCA AGG AGT GGG CCT TGA TT		Validation of Sf3b1 monoallelic knockout
136	Mus musculus	Spliceosome	Sf3b1_Ex2_Rv	GCA AAT CTG CTA TCA CTT CCA CC		Validation of Sf3b1 monoallelic knockout
