## Supplementary Table 4 for "SF3B1 promotes tumor malignancy through splicing-independent activation of HIF1α"

### Sheet: chRCC samples
ID	Subtype corr. 2017	IHC	qPCR	Chromosome 2	Gender	TNM	Age
USZ-1	chromophobe RCC	yes	yes	loss	male	pT3V1	62
USZ-2	chromophobe RCC	yes	yes	WT	female	pT2a	48
USZ-3	chromophobe RCC	yes	yes	WT	male	pT1a	67
USZ-4	chromophobe RCC	yes	yes	loss	male	pT1a	74
USZ-5	chromophobe RCC	yes	yes	WT	male	pT1b	55
USZ-6	chromophobe RCC	yes	yes	loss	male	pT2b	40
USZ-7	chromophobe RCC	yes	yes	loss	female	pT1b	65
USZ-8	chromophobe RCC	yes	yes	loss	male	pT1b	42
USZ-9	chromophobe RCC	yes	yes	WT	female	pT1b	29
USZ-10	chromophobe RCC	yes	yes	loss	male	pT1a	50
USZ-11	chromophobe RCC	yes	yes	loss	male	pT3a	60
USZ-12	chromophobe RCC	yes	no	no data	female	pT2, pN0	52
USZ-13	chromophobe RCC	yes	yes	WT	male	pT2, pNx	62
USZ-14	chromophobe RCC	yes	no	loss	female	pT3N0	82
USZ-15	chromophobe RCC	yes	no	no data	male	pT2	64
USZ-16	chromophobe RCC	yes	no	loss	male	pT2	66
USZ-17	chromophobe RCC	yes	no	no data	male	pT1b	66
USZ-18	chromophobe RCC	yes	no	no data	male	pT2	46
USZ-19	chromophobe RCC	yes	no	loss	male	pT2	81
USZ-20	chromophobe RCC	yes	no	loss	male	pT1b	43
USZ-21	chromophobe RCC	yes	no	no data	female	pT2	59
USZ-22	chromophobe RCC	yes	no	no data	male	pT2	87
USZ-23	chromophobe RCC	yes	yes	WT	male	pT1a, pNx	49
USZ-24	chromophobe RCC	yes	no	WT	male	no data	78
USZ-25	chromophobe RCC	yes	no	loss	male	pT3b	52
USZ-26	chromophobe RCC	yes	no	no data	male	pT1	62
USZ-27	chromophobe RCC	yes	no	no data	female	pT2	48
USZ-28	chromophobe RCC	yes	no	no data	male	no data	59
USZ-29	chromophobe RCC	yes	no	no data	male	pT2	66
USZ-30	chromophobe RCC	yes	yes	loss	male	pT1a, pNx	78
USZ-31	chromophobe RCC	no	yes	WT	female	pT1b	58
USZ-32	chromophobe RCC	no	yes	loss	male	pT3a, pNo, V1	78
USZ-33	chromophobe RCC	no	yes	loss	female	pT1b	32
USZ-34	chromophobe RCC	no	yes	WT	female	pT1a	84
USZ-35	chromophobe RCC	no	yes	WT	male	pT1a	77
USZ-36	chromophobe RCC	no	yes	loss	male	pT1a, pNx	36
USZ-37	chromophobe RCC	no	yes	loss	male	pT1a	71
USZ-38	chromophobe RCC	no	yes	WT	female	pT1a	86
USZ-39	chromophobe RCC	no	yes	loss	female	pT1b	46
USZ-40	chromophobe RCC	no	yes	loss	female	pT3a, V1	39
USZ-41	chromophobe RCC	no	yes	WT	male	pT1a	66
USZ-42	chromophobe RCC	no	yes	WT	male	pT2b	39
USZ-43	chromophobe RCC	no	yes	loss	female	pT1b,V1	31
USZ-44	chromophobe RCC	no	yes	loss	male	pT1a	45
USZ-45	chromophobe RCC	no	yes	WT	male	pT1	73
						pT1 - 24	29-87 (median=60)
						pT2 - 13
						pT3 - 6
						pT4 - 0
						nd - 2

### Sheet: RCC summary
Characteristics		chRCC cohort	ccRCC cohort
number of patients		45	252
age range (median)		29-87 (median=60)	31-88 (median=65)
gender	female	14 (31 %)	90 (36 %)
	male	31 (69 %)	162 (64 %)
pT	1	24 (56 %)	98 (38 %)
	2	13 (30 %)	25 (10 %)
	3	6 (14 %)	125 (50 %)
	4	0 (0 %)	6 (2 %)
	not determined*	2	0
chromosome 2 status	loss	21 (60 %)	na
	no loss	14 (40 %)	na
	not determined	10	252
Table legend: Clinicopathologic features of the Swiss RCC cohorts. *pT stage could not be determined for 2 chrRCCs.
